# Single-Mitochondrion Sequencing Uncovers Distinct Mutational Patterns and Heteroplasmy Landscape in Mouse Astrocytes and Neurons

**DOI:** 10.1101/2024.06.13.598906

**Authors:** Parnika S Kadam, Zijian Yang, Youtao Lu, Hua Zhu, Yasemin Atiyas, Nishal Shah, Stephen Fisher, Erik Nordgren, Junhyong Kim, David Issadore, James Eberwine

**Affiliations:** Department of Pharmacology, Perelman School of Medicine, University of Pennsylvania, Philadelphia, PA 19104, USA; Department of Bioengineering, School of Engineering and Applied Science, University of Pennsylvania, Philadelphia, PA 19104, USA; Department of Biology, School of Arts and Sciences; University of Pennsylvania, Philadelphia, PA 19104, USA

**Keywords:** single-mitochondrion, single-nucleotide variants, neurons, astrocytes, heteroplasmy

## Abstract

**Background:** Mitochondrial (mt) heteroplasmy can cause adverse biological consequences when deleterious mtDNA mutations accumulate disrupting ‘normal’ mt-driven processes and cellular functions. To investigate the heteroplasmy of such mtDNA changes we developed a moderate throughput mt isolation procedure to quantify the mt single-nucleotide variant (SNV) landscape in individual mouse neurons and astrocytes In this study we amplified mt-genomes from 1,645 single mitochondria (mts) isolated from mouse single astrocytes and neurons to 1. determine the distribution and proportion of mt-SNVs as well as mutation pattern in specific target regions across the mt-genome, 2. assess differences in mtDNA SNVs between neurons and astrocytes, and 3. Study cosegregation of variants in the mouse mtDNA.

**Results:** 1. The data show that specific sites of the mt-genome are permissive to SNV presentation while others appear to be under stringent purifying selection. Nested hierarchical analysis at the levels of mitochondrion, cell, and mouse reveals distinct patterns of inter- and intra-cellular variation for mt-SNVs at different sites. 2. Further, differences in the SNV incidence were observed between mouse neurons and astrocytes for two mt-SNV 9027:G>A and 9419:C>T showing variation in the mutational propensity between these cell types. Purifying selection was observed in neurons as shown by the Ka/Ks statistic, suggesting that neurons are under stronger evolutionary constraint as compared to astrocytes. 3. Intriguingly, these data show strong linkage between the SNV sites at nucleotide positions 9027 and 9461. f

**Conclusion:** This study suggests that segregation as well as clonal expansion of mt-SNVs is specific to individual genomic loci, which is important foundational data in understanding of heteroplasmy and disease thresholds for mutation of pathogenic variants.
