## Supplementary material for "Single-Mitochondrion Sequencing Uncovers Distinct Mutational Patterns and Heteroplasmy Landscape in Mouse Astrocytes and Neurons": Dataset S3

### Sheet: SMITO-strains allele comparison
SNV position	SMITO_A	SMITO_C	SMITO_G	SMITO_T	SMITO_del	strains_A	strains_C	strains_G	strains_T	strains_del	SMITO_major	strains_major	SMITO_topminor	strains_topminor	does_major_match	does_topminor_match
1235	0	6.5625	9.0625	84.375	0	0	5.88235	0	94.1176	0	T	T	G	C	Y	N
1248	2.90909	0.318182	88.7273	8.04545	0	17.6471	0	82.3529	0	0	G	G	T	A	Y	N
1251	0	77.1546	0	22.8454	0	0	94.1176	0	5.88235	0	C	C	T	T	Y	Y
2615	0	8.23529	0	91.7647	0	0	5.88235	0	94.1176	0	T	T	C	C	Y	Y
2628	93.8732	0	5.6338	0	0.492958	94.1176	0	0	0	5.88235	A	A	G	del	Y	N
2635	91.7018	0	8.29817	0	0	94.1176	0	0	5.88235	0	A	A	G	T	Y	N
2646	91.3846	0	8.61538	0	0	94.1176	0	5.88235	0	0	A	A	G	G	Y	Y
2649	1.2973	92.8649	0	5.83784	0	0	94.1176	0	5.88235	0	C	C	T	T	Y	Y
2655	0	85.0554	0	14.9446	0	0	94.1176	0	5.88235	0	C	C	T	T	Y	Y
2656	3.37243	93.5484	0	3.07918	0	0	94.1176	0	5.88235	0	C	C	A	T	Y	N
3002	0	35.8974	0	64.1026	0	0	5.88235	0	94.1176	0	T	T	C	C	Y	Y
3014	0.128535	89.4602	0	10.4113	0	0	94.1176	0	5.88235	0	C	C	T	T	Y	Y
3026	89.3204	0	10.6796	0	0	94.1176	0	0	5.88235	0	A	A	G	T	Y	N
3027	0	93.2039	0	6.79612	0	0	94.1176	0	5.88235	0	C	C	T	T	Y	Y
3041	0	6.77291	0	93.2271	0	0	5.88235	0	94.1176	0	T	T	C	C	Y	Y
3048	0.517598	94.5135	0	4.96894	0	0	88.2353	0	11.7647	0	C	C	T	T	Y	Y
3077	0	6.74157	0	93.2584	0	0	17.6471	0	82.3529	0	T	T	C	C	Y	Y
3089	0	6.94444	0	93.0556	0	0	5.88235	0	94.1176	0	T	T	C	C	Y	Y
3095	1.13208	93.7736	0	5.09434	0	0	94.1176	0	5.88235	0	C	C	T	T	Y	Y
3099	0	94.9555	0	5.04451	0	0	94.1176	0	5.88235	0	C	C	T	T	Y	Y
6434	0	0.0651042	14.2578	85.6771	0	0	5.88235	0	94.1176	0	T	T	G	C	Y	N
6461	2.94709	90.422	0	6.63094	0	0	82.3529	0	17.6471	0	C	C	T	T	Y	Y
6468	0.0773254	94.7328	0.00454856	5.18535	0	0	94.1176	0	5.88235	0	C	C	T	T	Y	Y
6476	5.1699	12.216	82.6037	0.0104232	0	5.88235	0	94.1176	0	0	G	G	C	A	Y	N
6488	0	12.4113	0	87.5887	0	0	5.88235	0	94.1176	0	T	T	C	C	Y	Y
6535	0.103377	6.54721	0.068918	93.2805	0	5.88235	0	0	94.1176	0	T	T	C	A	Y	N
7582	10.4	0	89.6	0	0	11.7647	0	88.2353	0	0	G	G	A	A	Y	Y
7591	0	3.663	6.95971	89.3773	0	0	5.88235	0	94.1176	0	T	T	G	C	Y	N
7633	0	0	87.5	12.5	0	17.6471	0	82.3529	0	0	G	G	T	A	Y	N
7645	93.531	0	6.469	0	0	94.1176	0	0	5.88235	0	A	A	G	T	Y	N
7651	5.88235	0	94.1176	0	0	5.88235	0	94.1176	0	0	G	G	A	A	Y	Y
7669	6.03774	93.5849	0	0.377358	0	0	94.1176	0	5.88235	0	C	C	A	T	Y	N
8942	86.9234	0	13.0766	0	0	94.1176	0	0	5.88235	0	A	A	G	T	Y	N
8984	9.77962	0.0748079	0.00606551	90.1375	0.00202184	0	5.88235	0	94.1176	0	T	T	A	C	Y	N
8990	93.3367	0.0157289	5.64238	1.00522	0	94.1176	0	5.88235	0	0	A	A	G	G	Y	Y
8993	2.78641	91.5825	0.0194175	0.15534	5.45631	0	94.1176	0	5.88235	0	C	C	del	T	Y	N
9002	0	6.48562	0	93.5144	0	0	11.7647	0	88.2353	0	T	T	C	C	Y	Y
9008	0.0847571	9.1047	0.0223045	90.7882	0	17.6471	0	0	82.3529	0	T	T	C	A	Y	N
9391	93.5084	0.0125996	6.46554	0.0100797	0.00335989	94.1176	0	5.88235	0	0	A	A	G	G	Y	Y
9406	0.0199183	5.72154	0.00995917	94.2486	0	0	5.88235	0	94.1176	0	T	T	C	C	Y	Y
9434	0	5.12821	0	94.8718	0	0	5.88235	0	94.1176	0	T	T	C	C	Y	Y
9439	92.2507	0	7.74933	0	0	94.1176	0	5.88235	0	0	A	A	G	G	Y	Y
9445	0.0371626	93.2885	0.00070118	6.62008	0.0535234	0	94.1176	0	5.88235	0	C	C	T	T	Y	Y
9461	0.066373	98.6349	0.00478708	1.29396	0	0	88.2353	0	11.7647	0	C	C	C	C	Y	Y
9472	5.66038	94.3396	0	0	0	0	94.1176	0	5.88235	0	C	C	A	T	Y	N
9474	4.10416	7.02682	88.8224	0.0466382	0	5.88235	0	94.1176	0	0	G	G	C	A	Y	N
9476	0.0363504	6.83388	0	93.1298	0	0	11.7647	0	88.2353	0	T	T	C	C	Y	Y
12839	89.6244	0.0192141	10.3564	0	0	94.1176	0	5.88235	0	0	A	A	G	G	Y	Y
12848	85.8142	0	14.1567	0.029129	0	88.2353	11.7647	0	0	0	A	A	G	C	Y	N
12858	0.834725	92.4875	0	6.6778	0	0	94.1176	0	5.88235	0	C	C	T	T	Y	Y
12875	0	91.0588	2.19608	6.7451	0	5.88235	94.1176	0	0	0	C	C	T	A	Y	N
12889	0	5.55556	0	94.4444	0	0	5.88235	0	94.1176	0	T	T	C	C	Y	Y
12890	94.626	0.0726216	5.30138	0	0	82.3529	0	17.6471	0	0	A	A	G	G	Y	Y
12905	6.94842	0.0716332	92.8009	0.179083	0	5.88235	0	94.1176	0	0	G	G	A	A	Y	Y
13728	0.0180634	5.46094	0.00272655	94.5118	0.00647556	0	5.88235	0	94.1176	0	T	T	C	C	Y	Y
13735	89.9888	0.0373552	9.97385	0	0	94.1176	0	5.88235	0	0	A	A	G	G	Y	Y
13737	0	93.3682	0	6.63176	0	0	94.1176	0	5.88235	0	C	C	T	T	Y	Y
13744	91.8247	0.00346208	8.14938	0.0221573	0.000346208	94.1176	0	5.88235	0	0	A	A	G	G	Y	Y
13747	92.7265	0.00735724	7.22986	0.0363263	0	94.1176	0	5.88235	0	0	A	A	G	G	Y	Y
13757	93.6186	0.0109721	6.32214	0.0482774	0	94.1176	0	5.88235	0	0	A	A	G	G	Y	Y
13760	0.0339946	90.5398	0.00251812	9.42029	0.00335749	0	82.3529	0	17.6471	0	C	C	T	T	Y	Y
13762	89.8119	0	10.1881	0	0	94.1176	5.88235	0	0	0	A	A	G	C	Y	N
13764	0.0594724	6.41984	0.00713668	93.4898	0.0237889	0	5.88235	0	94.1176	0	T	T	C	C	Y	Y
13767	80.8332	0.00937251	0.731056	18.4264	0	94.1176	5.88235	0	0	0	A	A	T	C	Y	N
13770	92.8144	0.0315159	7.15411	0	0	94.1176	5.88235	0	0	0	A	A	G	C	Y	N
13771	92.7582	0.0261438	7.21569	0	0	94.1176	0	0	5.88235	0	A	A	G	T	Y	N
13782	0	5.12821	0	94.8718	0	0	5.88235	0	94.1176	0	T	T	C	C	Y	Y
13783	10.9141	89.0398	0	0.0460511	0	0	94.1176	0	5.88235	0	C	C	A	T	Y	N
13786	0.570091	90.4446	3.98922	4.9961	0	0	94.1176	0	5.88235	0	C	C	T	T	Y	Y
13789	5.89222	93.0655	0.00599006	1.03628	0	0	94.1176	0	5.88235	0	C	C	A	T	Y	N
13797	91.7293	3.9599	4.26065	0.0501253	0	94.1176	0	5.88235	0	0	A	A	G	G	Y	Y
13813	0.0376785	15.6131	0.0302663	84.3177	0.00123536	0	17.6471	0	82.3529	0	T	T	C	C	Y	Y
13816	16.6539	0	83.2915	0.0545316	0	5.88235	0	94.1176	0	0	G	G	A	A	Y	Y
13840	0	5.29595	0.311526	94.3925	0	0	23.5294	0	76.4706	0	T	T	C	C	Y	Y
15191	0	91.8919	0	8.10811	0	0	94.1176	0	5.88235	0	C	C	T	T	Y	Y
15201	0	92.1875	0	7.8125	0	0	94.1176	0	5.88235	0	C	C	T	T	Y	Y
15206	0	67.8161	0	32.1839	0	0	94.1176	0	5.88235	0	C	C	T	T	Y	Y
15260	0	74.1935	0	25.8065	0	0	88.2353	0	11.7647	0	C	C	T	T	Y	Y
16028	0.189215	30.7474	0	69.0634	0	0	5.88235	0	94.1176	0	T	T	C	C	Y	Y
16049	6.22951	0	93.7705	0	0	0	0	94.1176	5.88235	0	G	G	A	T	Y	N
16060	69.1358	0	30.8642	0	0	94.1176	0	0	5.88235	0	A	A	G	T	Y	N
16062	12.4449	0	87.5551	0	0	0	0	94.1176	5.88235	0	G	G	A	T	Y	N
16063	0.0844238	92.4863	0	7.4293	0	0	94.1176	0	5.88235	0	C	C	T	T	Y	Y
16065	94.9239	0	5.07614	0	0	94.1176	0	0	5.88235	0	A	A	G	T	Y	N
16068	0	94.9674	0	5.03262	0	0	94.1176	0	5.88235	0	C	C	T	T	Y	Y
16074	0	84.1418	0	15.8582	0	0	88.2353	0	11.7647	0	C	C	T	T	Y	Y
16076	42.3559	0	57.6441	0	0	94.1176	0	5.88235	0	0	G	A	G	G	N	Y
16105	0.760636	0.489595	49.1888	49.0425	0.51842	5.88235	0	0	94.1176	0	G	T	G	A	N	N
16113	93.9628	5.83677	0.139319	0.0610595	0	94.1176	0	5.88235	0	0	A	A	C	G	Y	N
