## Supplementary material for "Single-Mitochondrion Sequencing Uncovers Distinct Mutational Patterns and Heteroplasmy Landscape in Mouse Astrocytes and Neurons": Dataset S6

### Sheet: A. Logistic regression per mito
posmut	Estimate	Std. Error	z value	Pr(>|z|)	padj
9419:C>T	-2.23581	1.06235	-2.10458	0.0353276	1
1228:G>A	-2.63263	1.26332	-2.0839	0.0371689	1
9027:G>A	1.00481	0.486506	2.06535	0.0388897	1
16096:C>T	2.00157	1.07726	1.85803	0.0631654	1
13786:C>A	2.07261	1.11569	1.85769	0.0632129	1
3051:G>T	-1.90152	1.14668	-1.65828	0.0972606	1
9457:T>C	1.48387	0.953391	1.55641	0.119611	1
16073:C>T	1.28796	0.867908	1.48398	0.137813	1
13778:A>T	-0.758163	0.529814	-1.431	0.152431	1
8990:A>G	-1.54153	1.11929	-1.37723	0.16844	1
16093:C>del	-0.718417	0.547885	-1.31125	0.189772	1
3069:G>A	-1.45243	1.12053	-1.2962	0.194907	1
15266:C>T	1.43748	1.16092	1.23823	0.215631	1
16086:C>A	-1.38629	1.12159	-1.236	0.216457	1
9428:A>G	-2.09446	1.70852	-1.22589	0.22024	1
9459:A>G	1.41262	1.1912	1.18589	0.235667	1
16099:A>del	-0.426699	0.371068	-1.14992	0.250176	1
13727:A>G	-1.41609	1.26264	-1.12153	0.262062	1
12811:G>A	1.33871	1.19943	1.11612	0.264372	1
13785:C>A	-0.496483	0.454197	-1.0931	0.274349	1
13787:C>T	1.21672	1.11942	1.08692	0.277074	1
8975:A>G	-1.25102	1.15591	-1.08228	0.279129	1
16090:A>del	1.58734	1.53897	1.03143	0.30234	1
3028:A>G	0.860566	0.839995	1.02449	0.305604	1
9418:A>G	-1.29889	1.28945	-1.00732	0.31378	1
13786:C>T	-0.850046	0.86789	-0.97944	0.327363	1
16105:T>G	0.817505	0.843974	0.968638	0.332726	1
16120:A>C	-0.413468	0.428212	-0.965568	0.33426	1
16108:T>G	0.411302	0.428847	0.959089	0.337514	1
2691:C>T	1.10797	1.15734	0.957342	0.338395	1
1328:A>G	-1.10151	1.15718	-0.951885	0.341155	1
1329:A>G	-1.09552	1.1574	-0.946534	0.343876	1
16045:G>A	1.1959	1.33923	0.892976	0.37187	1
16119:A>C	1.24629	1.40686	0.885861	0.375692	1
16092:A>C	-0.364532	0.423191	-0.861389	0.389024	1
12866:C>T	89.2268	106.471	0.838038	0.402009	1
9391:A>G	0.957034	1.15618	0.827752	0.407811	1
8936:T>C	1.17754	1.42839	0.824385	0.409721	1
13796:A>del	0.934005	1.15606	0.807921	0.419136	1
13785:C>T	0.933385	1.15605	0.807394	0.419439	1
2708:A>G	0.699683	0.869794	0.804424	0.421152	1
16133:T>A	0.241845	0.304061	0.795385	0.426389	1
9426:T>C	0.980448	1.24823	0.785473	0.432176	1
16118:A>C	0.371599	0.475908	0.78082	0.434908	1
6432:G>C	0.248844	0.348208	0.714642	0.47483	1
13789:C>A	-0.87063	1.22604	-0.710118	0.477631	1
16140:T>A	0.194655	0.274871	0.70817	0.47884	1
13741:A>G	-0.864129	1.22602	-0.704822	0.480921	1
9480:T>C	-0.835059	1.22623	-0.680997	0.495873	1
9409:A>G	-0.831175	1.22621	-0.677839	0.497874	1
9468:T>C	-0.769542	1.16062	-0.663043	0.507303	1
9416:T>C	0.830185	1.27108	0.653134	0.51367	1
6476:G>A	-0.792285	1.22666	-0.645887	0.518353	1
6518:C>A	-0.773999	1.22683	-0.630893	0.52811	1
3078:A>G	-0.77146	1.22696	-0.628756	0.529509	1
7656:C>T	0.748207	1.22848	0.609049	0.542492	1
16110:T>G	0.411571	0.685725	0.600199	0.548374	1
7572:A>G	0.710691	1.22833	0.578583	0.562871	1
2710:T>C	-0.708603	1.22727	-0.577384	0.56368	1
2726:A>G	-0.705968	1.22737	-0.575188	0.565164	1
2662:A>G	-0.70557	1.22728	-0.574905	0.565355	1
2687:A>G	-0.702508	1.22727	-0.572415	0.567041	1
13766:A>del	0.235407	0.412076	0.571269	0.567817	1
16052:A>G	-0.696817	1.22774	-0.567558	0.570335	1
2679:A>G	0.696357	1.22735	0.567367	0.570465	1
2717:C>T	-0.693147	1.22731	-0.564771	0.572229	1
2642:A>G	0.690112	1.22723	0.562334	0.573889	1
2659:C>T	-0.689996	1.22733	-0.562191	0.573986	1
16125:A>G	-0.150453	0.290906	-0.51719	0.605024	1
3088:T>C	0.619645	1.22697	0.505022	0.613544	1
3054:A>G	0.616895	1.22686	0.502823	0.615089	1
2994:G>A	0.612269	1.22688	0.499044	0.617749	1
16113:A>C	1.08467	2.22585	0.487304	0.626043	1
16096:C>G	0.463924	0.960726	0.482889	0.629174	1
13784:A>G	-0.497668	1.05467	-0.471872	0.637018	1
2631:A>G	-0.434456	0.945071	-0.459707	0.645726	1
9390:T>G	0.346428	0.757535	0.457309	0.647449	1
13779:T>A	-0.219147	0.488127	-0.448955	0.653464	1
1302:T>C	0.399925	0.915879	0.436657	0.66236	1
3869:C>T	-0.48945	1.13286	-0.432047	0.665708	1
13763:A>G	-0.437105	1.03003	-0.42436	0.671303	1
13760:C>T	-0.183236	0.443878	-0.412807	0.679748	1
1253:A>G	0.372942	0.915833	0.407216	0.683849	1
13747:A>G	-0.240089	0.610866	-0.393031	0.694296	1
3021:A>G	-0.445348	1.16633	-0.381837	0.702583	1
12831:A>T	-0.118261	0.316848	-0.373242	0.708968	1
13746:A>G	36.407	97.9138	0.371827	0.710021	1
16054:A>G	-0.780828	2.10549	-0.370854	0.710747	1
8986:T>C	0.47149	1.28799	0.366066	0.714316	1
9016:T>C	0.53512	1.46235	0.365931	0.714417	1
9451:A>G	0.567658	1.59378	0.356172	0.721712	1
9447:C>A	35.699	103.112	0.346216	0.72918	1
9446:C>A	0.396545	1.37246	0.28893	0.772635	1
16114:T>A	-0.240761	0.850685	-0.28302	0.777161	1
8914:A>G	0.256634	0.985703	0.260357	0.794589	1
1233:A>G	-0.213793	0.822209	-0.260022	0.794847	1
9373:T>G	30.1929	121.313	0.248884	0.803451	1
13788:C>T	-0.528751	2.19468	-0.240924	0.809614	1
13755:G>A	31.8338	142.693	0.223093	0.823463	1
1265:A>G	0.383685	1.7664	0.217213	0.828042	1
2692:C>T	28.8962	145.179	0.199038	0.842233	1
9453:A>G	-0.210693	1.06026	-0.198719	0.842483	1
16125:A>C	-0.158432	0.841397	-0.188296	0.850645	1
16095:C>G	-0.0667147	0.375472	-0.177682	0.858972	1
15219:T>C	0.240054	1.4191	0.16916	0.865671	1
8982:C>T	18.657	110.582	0.168716	0.86602	1
8961:A>G	19.0497	124.639	0.152839	0.878525	1
12874:T>C	-0.15258	1.00201	-0.152274	0.878971	1
15197:C>T	0.215596	1.41901	0.151934	0.879239	1
1288:A>G	28.6451	190.564	0.150318	0.880514	1
12838:T>C	-0.149169	1.00202	-0.148869	0.881657	1
8960:A>G	0.170587	1.15737	0.147392	0.882823	1
9423:C>T	-0.170234	1.16998	-0.145501	0.884315	1
8972:A>G	30.9142	222.137	0.139167	0.889318	1
12822:A>G	-0.134622	1.00208	-0.134343	0.893132	1
13803:C>A	26.6906	200.824	0.132906	0.894268	1
3016:T>C	0.152963	1.17641	0.130025	0.896546	1
13728:T>C	-0.175468	1.41537	-0.123973	0.901336	1
13767:A>G	-0.174818	1.41527	-0.123523	0.901693	1
13749:A>G	-0.171591	1.41527	-0.121242	0.903499	1
13822:T>C	-0.170692	1.41533	-0.120602	0.904006	1
13788:C>A	-0.169418	1.4153	-0.119705	0.904717	1
13780:A>G	-0.167433	1.41529	-0.118303	0.905827	1
16111:T>G	0.0561668	0.503909	0.111462	0.91125	1
13744:A>G	0.108265	1.00874	0.107328	0.914529	1
8994:C>A	-0.150639	1.41524	-0.106441	0.915233	1
12846:A>G	-0.142227	1.41565	-0.100468	0.919973	1
9475:T>C	-0.0660234	0.68218	-0.096783	0.922899	1
16091:A>C	-0.136727	1.57423	-0.0868535	0.930788	1
9420:T>C	32.5853	446.91	0.0729124	0.941876	1
16124:C>G	0.0550598	1.0046	0.0548076	0.956292	1
9404:A>G	0.0678398	1.42987	0.0474448	0.962159	1
1244:G>A	-0.0371395	1.41608	-0.026227	0.979076	1
1270:G>A	0.0277434	1.09073	0.0254356	0.979708	1
1275:T>C	-0.0248976	1.41613	-0.0175814	0.985973	1
16047:T>C	-0.0223058	1.41683	-0.0157434	0.987439	1
1224:A>G	0.0224889	1.56572	0.0143632	0.98854	1
1229:A>G
2682:G>A
2689:A>G
2992:T>C
3008:A>G
3791:A>G
6430:A>C
6484:T>C
7653:T>C
8912:T>C
8927:A>G
8932:C>T
9009:T>C
9383:A>G
9393:T>C
9461:T>C
9463:A>G
13757:A>G
13786:C>G
13801:A>G
16093:C>T
16094:C>G
16099:A>C
16133:T>G

### Sheet: B. Logistic regression per cell
posmut	Estimate	Std. Error	z value	Pr(>|z|)	padj
9419:C>T	-2.23247	1.06238	-2.10138	0.0356079	1
9027:G>A	0.951911	0.490407	1.94106	0.0522508	1
13786:C>A	2.07629	1.12161	1.85117	0.0641451	1
16096:C>T	1.98929	1.07914	1.8434	0.0652709	1
16073:C>T	2.09143	1.17253	1.78369	0.0744742	1
3051:G>T	-1.89198	1.14558	-1.65155	0.0986256	1
16125:A>C	-1.89183	1.22914	-1.53915	0.123767	1
9457:T>C	1.46825	0.9605	1.52863	0.126357	1
6430:A>C	0.528758	0.350169	1.51001	0.131041	1
16092:A>C	-0.691157	0.471964	-1.46443	0.143077	1
13778:A>T	-0.753579	0.529287	-1.42376	0.154515	1
16093:C>del	-0.777552	0.560288	-1.38777	0.165206	1
8990:A>G	-1.5424	1.1193	-1.37801	0.1682	1
3069:G>A	-1.43163	1.12057	-1.27759	0.201393	1
16105:T>G	1.13206	0.907727	1.24714	0.212347	1
16086:C>A	-1.37334	1.12189	-1.22413	0.220905	1
9428:A>G	-2.08723	1.70824	-1.22187	0.221759	1
9459:A>G	1.42498	1.18997	1.19749	0.231116	1
13727:A>G	-1.4216	1.26208	-1.1264	0.259998	1
12811:G>A	1.33672	1.20302	1.11113	0.266512	1
13785:C>A	-0.502347	0.45398	-1.10654	0.268493	1
16099:A>del	-0.415222	0.380321	-1.09177	0.274935	1
13787:C>T	1.22125	1.11947	1.09092	0.275308	1
8975:A>G	-1.25189	1.15593	-1.08301	0.278805	1
3028:A>G	0.876171	0.84008	1.04296	0.296966	1
9418:A>G	-1.31874	1.29551	-1.01793	0.308711	1
16110:T>G	0.761294	0.772296	0.985753	0.324254	1
2691:C>T	1.12769	1.1575	0.974252	0.329931	1
1328:A>G	-1.07466	1.15729	-0.928599	0.353097	1
1329:A>G	-1.06002	1.15748	-0.9158	0.359772	1
16108:T>G	0.434222	0.483157	0.898719	0.368803	1
16045:G>A	1.22532	1.37975	0.888071	0.374502	1
16118:A>C	0.460344	0.530525	0.867715	0.38555	1
9391:A>G	0.960524	1.15626	0.830717	0.406133	1
2708:A>G	0.706661	0.869918	0.812331	0.416602	1
13796:A>del	0.936769	1.15605	0.810316	0.417759	1
13766:A>del	0.343507	0.425382	0.807527	0.419363	1
16133:T>A	0.255677	0.324707	0.787409	0.431043	1
9426:T>C	0.983743	1.24944	0.787349	0.431077	1
16140:T>A	0.227805	0.302358	0.753428	0.451193	1
1229:A>G	-0.965644	1.29576	-0.745235	0.45613	1
6432:G>C	0.255861	0.349803	0.731445	0.464508	1
16120:A>C	-0.326651	0.450796	-0.724609	0.468692	1
13789:C>A	-0.866263	1.22604	-0.706556	0.479842	1
13741:A>G	-0.86289	1.226	-0.703827	0.481541	1
9480:T>C	-0.83317	1.22627	-0.679433	0.496863	1
9409:A>G	-0.827638	1.22621	-0.674955	0.499704	1
9468:T>C	-0.771941	1.16974	-0.659925	0.509302	1
9416:T>C	0.834332	1.27151	0.656172	0.511713	1
16091:A>C	-1.04001	1.59096	-0.653701	0.513305	1
16094:C>G	0.272228	0.431666	0.630645	0.528273	1
6476:G>A	-0.772611	1.22671	-0.629823	0.52881	1
3078:A>G	-0.756792	1.227	-0.616781	0.537379	1
7572:A>G	0.754056	1.22857	0.613769	0.539368	1
13786:C>T	-0.559363	0.91467	-0.611546	0.540838	1
6518:C>A	-0.75001	1.22685	-0.611328	0.540983	1
2679:A>G	0.709786	1.22746	0.578256	0.563091	1
2642:A>G	0.705687	1.2273	0.57499	0.565298	1
2726:A>G	-0.699792	1.22745	-0.570117	0.568599	1
2710:T>C	-0.693147	1.22735	-0.564751	0.572243	1
2662:A>G	-0.693147	1.22738	-0.564739	0.572251	1
2687:A>G	-0.686696	1.22738	-0.559483	0.575832	1
2659:C>T	-0.680075	1.22741	-0.554073	0.579529	1
2717:C>T	-0.680032	1.22742	-0.554035	0.579555	1
13786:C>G	-0.22081	0.412847	-0.534848	0.592755	1
3021:A>G	0.642129	1.22694	0.52336	0.600724	1
3088:T>C	0.639988	1.22703	0.521576	0.601966	1
3054:A>G	0.633831	1.22695	0.516592	0.605441	1
2994:G>A	0.621212	1.22692	0.506318	0.612633	1
9390:T>G	0.377714	0.758603	0.497908	0.618549	1
12831:A>T	-0.159881	0.322959	-0.495052	0.620563	1
16124:C>G	-0.603086	1.22883	-0.490781	0.623581	1
13784:A>G	-0.501787	1.0535	-0.476303	0.633858	1
16096:C>G	0.46499	0.991743	0.468862	0.639169	1
1302:T>C	0.419731	0.915991	0.458226	0.64679	1
13779:T>A	-0.221217	0.487857	-0.453445	0.650228	1
16054:A>G	-1.50014	3.39533	-0.441824	0.658616	1
2631:A>G	-0.419073	0.953939	-0.439309	0.660438	1
13763:A>G	-0.450919	1.03234	-0.436793	0.662262	1
3869:C>T	-0.481243	1.12975	-0.425973	0.670128	1
1253:A>G	0.385993	0.915913	0.42143	0.673441	1
13760:C>T	-0.180929	0.449193	-0.402786	0.687105	1
16119:A>C	0.595076	1.47999	0.402082	0.687624	1
13747:A>G	-0.241945	0.609609	-0.396886	0.691452	1
9451:A>G	0.586598	1.59143	0.368598	0.712427	1
8986:T>C	0.471437	1.28861	0.365848	0.714479	1
9016:T>C	0.515285	1.47291	0.349842	0.726457	1
16113:A>C	0.530517	1.66124	0.319351	0.749461	1
16114:T>A	0.323804	1.05719	0.306287	0.759386	1
15219:T>C	0.415515	1.42013	0.29259	0.769836	1
8914:A>G	0.253042	0.914407	0.276728	0.781989	1
13788:C>T	-0.601679	2.3216	-0.259166	0.795507	1
1233:A>G	-0.199591	0.82265	-0.242619	0.8083	1
9453:A>G	-0.248801	1.0652	-0.233572	0.815318	1
8960:A>G	0.171861	1.1559	0.148682	0.881804	1
9423:C>T	-0.167446	1.17222	-0.142845	0.886413	1
12874:T>C	-0.138795	1.00208	-0.138508	0.889839	1
12838:T>C	-0.135453	1.00206	-0.135175	0.892474	1
13767:A>G	-0.179793	1.41531	-0.127035	0.898913	1
13728:T>C	-0.177065	1.41529	-0.125109	0.900437	1
13749:A>G	-0.173159	1.41529	-0.122348	0.902623	1
12822:A>G	-0.120477	1.00208	-0.120227	0.904303	1
13822:T>C	-0.167974	1.41533	-0.118682	0.905527	1
13780:A>G	-0.166161	1.4153	-0.117403	0.90654	1
13788:C>A	-0.16493	1.41534	-0.11653	0.907232	1
8994:C>A	-0.151502	1.41523	-0.107051	0.914748	1
12846:A>G	-0.128275	1.41568	-0.09061	0.927802	1
3016:T>C	0.106045	1.18056	0.0898257	0.928426	1
9475:T>C	-0.0564595	0.679236	-0.083122	0.933755	1
13744:A>G	0.0796151	1.01089	0.0787576	0.937225	1
16099:A>C	-31.6341	441.684	-0.0716215	0.942903	1
16095:C>G	0.0275107	0.388702	0.0707758	0.943576	1
16125:A>G	-0.0165919	0.299756	-0.0553515	0.955858	1
13746:A>G	35.508	664.459	0.053439	0.957382	1
1270:G>A	0.0583936	1.10353	0.0529153	0.957799	1
9373:T>G	31.6165	803.292	0.0393587	0.968604	1
7653:T>C	34.2523	915.893	0.0373977	0.970168	1
9446:C>A	29.7732	819.2	0.0363443	0.971008	1
8972:A>G	30.7295	893.821	0.0343799	0.972574	1
2692:C>T	31.5837	939.687	0.0336109	0.973187	1
9447:C>A	34.0969	1024	0.0332978	0.973437	1
12866:C>T	32.4352	993.426	0.0326498	0.973954	1
9420:T>C	33.0754	1057.58	0.0312745	0.975051	1
7656:C>T	31.5426	1024	0.0308033	0.975426	1
16111:T>G	0.0130606	0.504699	0.025878	0.979355	1
15266:C>T	34.1967	1548.14	0.0220889	0.982377	1
1244:G>A	-0.029853	1.41613	-0.0210806	0.983181	1
13785:C>T	-0.0309283	1.81321	-0.0170572	0.986391	1
1288:A>G	31.1717	1831.79	0.0170171	0.986423	1
15197:C>T	35.5268	2189.4	0.0162267	0.987054	1
16047:T>C	-0.0198026	1.41701	-0.0139749	0.98885	1
1224:A>G	0.0143713	1.5626	0.00919702	0.992662	1
1265:A>G	0.0119049	1.41631	0.00840555	0.993293	1
1275:T>C	-0.0113638	1.41622	-0.00802402	0.993598	1
1228:G>A
2682:G>A
2689:A>G
2992:T>C
3008:A>G
3791:A>G
6484:T>C
8912:T>C
8927:A>G
8932:C>T
8936:T>C
8961:A>G
8982:C>T
9009:T>C
9383:A>G
9393:T>C
9404:A>G
9461:T>C
9463:A>G
13755:G>A
13757:A>G
13801:A>G
13803:C>A
16052:A>G
16090:A>del
16093:C>T
16133:T>G

### Sheet: C. VAF variance comparison
posmut	df_astro	df_neuron	ms_astro	ms_neuron	fstat_astro_to_neuron	fstat_neuron_to_astro	pval	padj
1244:G>A	335	336	0.000454335	0.00541438	0.0839125	11.9172	2.79803e-93	4.50482e-91
1228:G>A	332	337	0.00275176	0.000295867	9.30066	0.107519	5.3761e-78	8.60175e-76
8932:C>T	626	722	0.000769721	0.000239214	3.2177	0.310781	3.4572e-48	5.49695e-46
16073:C>T	228	219	0.00106566	0.00826191	0.128984	7.75289	1.57516e-45	2.48876e-43
1270:G>A	326	322	0.000706865	0.00341836	0.206785	4.83595	1.10357e-41	1.73261e-39
3021:A>G	334	343	0.000873429	0.00335832	0.260079	3.84499	6.66613e-33	1.03992e-30
2682:G>A	290	276	0.0016651	0.000397058	4.19359	0.238459	6.52942e-31	1.01206e-28
8927:A>G	627	721	0.000695911	0.00166586	0.41775	2.39378	1.68568e-28	2.59595e-26
8961:A>G	622	719	0.000533044	0.00126882	0.420112	2.38032	5.24614e-28	8.02659e-26
8982:C>T	617	705	0.000504884	0.0011924	0.423418	2.36173	3.06127e-27	4.65313e-25
3869:C>T	357	386	0.00557503	0.00178076	3.13069	0.319418	1.28702e-26	1.9434e-24
9457:T>C	484	548	0.00151292	0.00382087	0.395962	2.5255	8.84497e-25	1.32675e-22
2679:A>G	277	265	0.000955922	0.00347592	0.275013	3.63619	1.00085e-24	1.49126e-22
9461:T>C	479	541	0.0231951	0.00986002	2.35244	0.425091	2.83725e-21	4.19912e-19
15266:C>T	135	87	0.000620116	0.00480641	0.129019	7.75082	1.60654e-20	2.36161e-18
13749:A>G	572	671	0.000825707	0.000387547	2.1306	0.469352	2.19695e-20	3.20754e-18
13755:G>A	571	668	0.000448764	0.000943804	0.475484	2.10312	1.02531e-19	1.4867e-17
2659:C>T	284	270	0.000793623	0.000270424	2.93474	0.340746	2.34239e-18	3.37304e-16
9027:G>A	541	597	0.125116	0.0610166	2.05052	0.487682	2.87568e-17	4.11223e-15
2717:C>T	281	268	0.000921793	0.000326987	2.81905	0.354729	4.85995e-17	6.90113e-15
9009:T>C	620	708	0.000556771	0.0010216	0.544999	1.83487	1.06114e-14	1.49621e-12
9459:A>G	480	544	0.000713923	0.00140341	0.508707	1.96577	4.44252e-14	6.21953e-12
2692:C>T	283	273	0.000503856	0.00126639	0.397868	2.51339	4.55308e-14	6.32878e-12
3069:G>A	319	325	0.0016482	0.000708098	2.32765	0.429618	8.3019e-14	1.14566e-11
2710:T>C	287	278	0.00209734	0.000854693	2.45391	0.407512	1.22236e-13	1.67463e-11
9418:A>G	481	551	0.00135537	0.000716371	1.892	0.528542	8.48109e-13	1.15343e-10
7653:T>C	199	180	0.0011702	0.00339073	0.345117	2.89757	1.00784e-12	1.36059e-10
16096:C>T	107	100	0.00380372	0.0163868	0.232121	4.30809	1.21751e-12	1.63147e-10
8990:A>G	627	720	0.00129282	0.000748479	1.72726	0.578952	2.18109e-12	2.90085e-10
2994:G>A	333	350	0.000679251	0.00144121	0.471307	2.12176	6.76107e-12	8.92462e-10
1265:A>G	310	302	0.002466	0.00111694	2.20782	0.452936	8.3041e-12	1.08784e-09
9373:T>G	487	556	0.000451972	0.000816124	0.553803	1.8057	2.46476e-11	3.20419e-09
9419:C>T	484	550	0.00153802	0.00085265	1.80381	0.554381	3.21242e-11	4.14403e-09
8975:A>G	621	712	0.00105778	0.00063198	1.67376	0.597456	4.40255e-11	5.63526e-09
9383:A>G	492	558	0.00120117	0.000682904	1.75892	0.568532	1.48424e-10	1.88498e-08
13757:A>G	561	661	0.00146951	0.000881786	1.66652	0.600054	4.12838e-10	5.20175e-08
3008:A>G	333	347	0.00135505	0.000706465	1.91807	0.521358	2.73255e-09	3.41569e-07
9404:A>G	488	551	0.000848424	0.00141553	0.599368	1.66842	7.20289e-09	8.93159e-07
2691:C>T	287	273	0.000925788	0.00182446	0.507432	1.97071	1.96135e-08	2.41246e-06
13801:A>G	535	640	0.00125083	0.000785842	1.5917	0.628258	2.41779e-08	2.94971e-06
6484:T>C	368	395	0.000844024	0.000477863	1.76625	0.566172	3.57386e-08	4.32437e-06
3791:A>G	331	365	0.00148254	0.00262384	0.565029	1.76982	1.30861e-07	1.57033e-05
1233:A>G	327	327	0.0074519	0.00417785	1.78367	0.560642	2.07664e-07	2.4712e-05
13786:C>T	537	617	0.00116622	0.000766568	1.52135	0.657312	5.57198e-07	6.57494e-05
15197:C>T	133	97	0.000546123	0.00142189	0.384082	2.60361	8.15044e-07	9.53602e-05
8960:A>G	623	720	0.000915453	0.0013326	0.686968	1.45567	1.33145e-06	0.000154448
16099:A>C	69	64	0.00501981	0.0166138	0.302148	3.30964	2.33829e-06	0.000268904
9416:T>C	490	560	0.000783304	0.00117995	0.663847	1.50637	3.10422e-06	0.000353881
13760:C>T	570	667	0.00293886	0.00201565	1.45803	0.685859	3.1981e-06	0.000361386
1329:A>G	291	275	0.00239803	0.00137268	1.74697	0.57242	3.21937e-06	0.000361386
2687:A>G	285	275	0.00139246	0.000804667	1.73048	0.577875	5.23719e-06	0.000581329
13785:C>T	553	646	0.000577369	0.000833119	0.693021	1.44296	8.18219e-06	0.000900041
3088:T>C	319	332	0.000981285	0.00159179	0.616466	1.62215	1.4343e-05	0.00156339
1302:T>C	326	316	0.00181007	0.00292618	0.618579	1.61661	1.8808e-05	0.00203126
9451:A>G	483	549	0.00118919	0.00170917	0.695773	1.43725	4.17255e-05	0.00446462
13789:C>A	551	649	0.00096064	0.00134323	0.715172	1.39827	4.50213e-05	0.00477226
13763:A>G	573	673	0.00124546	0.00172448	0.722224	1.38461	5.41427e-05	0.00568498
3051:G>T	329	340	0.00146316	0.000963467	1.51864	0.658484	0.000142591	0.0148295
2726:A>G	276	267	0.00103874	0.000653707	1.589	0.629327	0.000147972	0.0152411
13787:C>T	542	637	0.000844813	0.00115209	0.733289	1.36372	0.000180997	0.0184617
16045:G>A	235	230	0.00191349	0.00310832	0.615604	1.62442	0.000236256	0.0238618
16110:T>G	86	73	0.0223995	0.00976731	2.29331	0.43605	0.000291664	0.0291664
13741:A>G	570	667	0.00138639	0.0010392	1.3341	0.749571	0.00036329	0.0359657
1253:A>G	329	329	0.00193578	0.00286189	0.6764	1.47842	0.000412568	0.0404316
13766:A>del	560	659	0.00210749	0.00280695	0.75081	1.33189	0.000434251	0.0421223
13788:C>T	548	641	0.000931848	0.000699303	1.33254	0.750447	0.000498702	0.0478754
16054:A>G	228	221	0.00734782	0.00461232	1.59309	0.627712	0.000522803	0.0496663
12874:T>C	419	479	0.00114395	0.000828405	1.3809	0.724164	0.000668518	0.0628407
12811:G>A	422	478	0.000815108	0.00112369	0.725386	1.37858	0.000700733	0.0651681
7572:A>G	198	183	0.00232803	0.00378555	0.614977	1.62608	0.000863316	0.079425
13746:A>G	567	669	0.000487614	0.000635368	0.767451	1.30301	0.00106654	0.0970555
13779:T>A	567	664	0.00327586	0.00251707	1.30146	0.768368	0.00114576	0.103118
9475:T>C	473	536	0.00170163	0.00226541	0.751135	1.33132	0.00137245	0.122148
16105:T>G	96	78	0.0210957	0.0105872	1.99258	0.501863	0.00160041	0.140836
16108:T>G	94	79	0.019608	0.00989277	1.98206	0.504526	0.00175549	0.152727
3016:T>C	328	344	0.00141712	0.00100876	1.40481	0.711842	0.00190563	0.163884
9426:T>C	486	556	0.000836893	0.00109979	0.760955	1.31414	0.00190768	0.163884
9463:A>G	460	515	0.00121098	0.000914516	1.32418	0.755186	0.00201405	0.16918
2642:A>G	294	283	0.00108673	0.00156446	0.694638	1.4396	0.00205151	0.170275
1288:A>G	318	313	0.000830918	0.00116453	0.713523	1.4015	0.0028061	0.2301
13785:C>A	553	646	0.003602	0.00281897	1.27777	0.782612	0.00282053	0.2301
9447:C>A	470	536	0.00101973	0.00132454	0.769876	1.29891	0.00349277	0.279422
8972:A>G	618	711	0.000738962	0.00092198	0.801494	1.24767	0.00449734	0.35529
16124:C>G	193	171	0.00244924	0.0016039	1.52705	0.654858	0.0045727	0.356671
12866:C>T	417	474	0.000611702	0.000784804	0.779433	1.28298	0.00880625	0.678081
16093:C>T	123	111	0.00297134	0.00184538	1.61014	0.621062	0.0106153	0.806765
16090:A>del	131	128	0.00299537	0.00468429	0.639451	1.56384	0.0114488	0.858663
9393:T>C	491	561	0.000797846	0.00064128	1.24415	0.803765	0.012569	0.930104
13778:A>T	571	666	0.00308432	0.00253456	1.21691	0.821757	0.0150617	1
9480:T>C	469	532	0.00113741	0.000921817	1.23388	0.810454	0.0191386	1
13727:A>G	572	676	0.000815591	0.000978548	0.833471	1.1998	0.0235312	1
3028:A>G	315	324	0.00195615	0.00251867	0.776659	1.28757	0.0241994	1
2708:A>G	273	262	0.00188858	0.00248118	0.761162	1.31378	0.0260296	1
9016:T>C	621	710	0.000871512	0.00101922	0.855081	1.16948	0.0441061	1
13786:C>A	537	617	0.00173767	0.00204296	0.850565	1.17569	0.052703	1
13786:C>G	537	617	0.00431343	0.00368709	1.16987	0.854794	0.0603747	1
8914:A>G	630	725	0.000931148	0.000809145	1.15078	0.868975	0.068482	1
2662:A>G	286	277	0.00153164	0.00123845	1.23674	0.808574	0.0752343	1
9468:T>C	479	543	0.00283381	0.00242454	1.1688	0.855576	0.078786	1
1328:A>G	312	298	0.0013337	0.00109139	1.22202	0.818314	0.0805489	1
2631:A>G	293	284	0.00178156	0.00216188	0.82408	1.21347	0.100939	1
16052:A>G	238	229	0.00130083	0.00104982	1.2391	0.807039	0.102187	1
9409:A>G	491	554	0.000779506	0.000676505	1.15225	0.867864	0.106237	1
12846:A>G	421	476	0.000970717	0.0011221	0.865092	1.15595	0.125987	1
6518:C>A	347	361	0.00167163	0.00142415	1.17377	0.851957	0.1323	1
13780:A>G	572	668	0.000494498	0.000439348	1.12553	0.888472	0.142437	1
16094:C>G	88	90	0.00520862	0.00381854	1.36403	0.73312	0.145044	1
16133:T>A	91	79	0.0192633	0.0263309	0.731586	1.36689	0.152723	1
16125:A>C	161	129	0.00309531	0.00244293	1.26705	0.789236	0.15789	1
16118:A>C	113	95	0.00500135	0.00381722	1.31021	0.763239	0.1716	1
16093:C>del	123	111	0.00371914	0.00478398	0.777414	1.28632	0.175346	1
2992:T>C	333	350	0.00113938	0.000986629	1.15482	0.865934	0.184149	1
16099:A>del	69	64	0.00485944	0.00673028	0.722027	1.38499	0.187121	1
16120:A>C	106	88	0.00511591	0.00393812	1.29908	0.769778	0.201335	1
16096:C>G	107	100	0.002706	0.0021194	1.27678	0.783221	0.215845	1
16140:T>A	92	78	0.0106717	0.0139443	0.765311	1.30666	0.221205	1
13767:A>G	565	665	0.000563401	0.000620836	0.907487	1.10194	0.230532	1
13747:A>G	574	673	0.0023873	0.0021858	1.09219	0.915595	0.27271	1
8936:T>C	626	719	0.000814916	0.000886902	0.918834	1.08834	0.273783	1
13784:A>G	547	648	0.00112933	0.00103373	1.09248	0.915346	0.281672	1
3054:A>G	331	345	0.000813331	0.000726775	1.1191	0.893579	0.301569	1
13744:A>G	567	668	0.00235248	0.00216694	1.08562	0.92113	0.309266	1
8986:T>C	621	715	0.000750398	0.000693809	1.08156	0.924588	0.312388	1
13728:T>C	573	675	0.000744969	0.000806791	0.923373	1.08299	0.321264	1
9446:C>A	472	533	0.00126979	0.0013778	0.921603	1.08507	0.361359	1
1229:A>G	332	335	0.00143905	0.00158919	0.905522	1.10434	0.365294	1
16047:T>C	231	228	0.00104645	0.00117214	0.89277	1.12011	0.390902	1
6476:G>A	370	394	0.000975696	0.00106495	0.916188	1.09148	0.392941	1
16086:C>A	219	206	0.00156792	0.00139757	1.12189	0.891353	0.402761	1
9390:T>G	489	558	0.00160862	0.00150147	1.07136	0.933391	0.431629	1
12822:A>G	422	473	0.000777961	0.000722935	1.07612	0.929269	0.438856	1
16092:A>C	70	63	0.00465155	0.0038574	1.20588	0.829273	0.447954	1
9423:C>T	474	541	0.000824636	0.000880612	0.936435	1.06788	0.46069	1
9420:T>C	486	551	0.00112704	0.00105926	1.06398	0.939863	0.481222	1
9428:A>G	477	543	0.00115751	0.0010919	1.06009	0.943319	0.511104	1
2689:A>G	275	264	0.00128289	0.00138968	0.923154	1.08324	0.512153	1
12838:T>C	424	483	0.000873444	0.000927	0.942227	1.06132	0.527454	1
9391:A>G	489	557	0.000777714	0.00082154	0.946653	1.05635	0.531833	1
13796:A>del	561	655	0.00144638	0.00152047	0.951272	1.05122	0.539374	1
6432:G>C	377	405	0.00504259	0.0047503	1.06153	0.942037	0.555489	1
16133:T>G	91	79	0.00363408	0.00321232	1.13129	0.883943	0.571802	1
16111:T>G	113	100	0.00407601	0.00365354	1.11563	0.896353	0.574056	1
1224:A>G	332	331	0.00177287	0.00188356	0.941237	1.06243	0.581733	1
16091:A>C	101	92	0.0029921	0.00333452	0.897308	1.11444	0.596025	1
1275:T>C	322	318	0.00144756	0.00152475	0.949373	1.05333	0.642443	1
16125:A>G	161	129	0.00743596	0.00801305	0.927981	1.07761	0.655284	1
7656:C>T	192	170	0.0012102	0.00128773	0.939796	1.06406	0.677192	1
3078:A>G	322	335	0.00135636	0.00129965	1.04364	0.958185	0.698974	1
6430:A>C	363	386	0.00501255	0.00520166	0.963644	1.03773	0.720406	1
9453:A>G	485	547	0.00137667	0.00133395	1.03202	0.968972	0.720964	1
13822:T>C	554	649	0.000714416	0.000693962	1.02947	0.971369	0.722629	1
12831:A>T	425	482	0.00917792	0.00942974	0.973294	1.02744	0.77374	1
8994:C>A	615	706	0.0010197	0.00100164	1.01803	0.98229	0.818888	1
16095:C>G	76	76	0.0051404	0.00490391	1.04822	0.953995	0.837879	1
16114:T>A	111	104	0.00338566	0.00351975	0.961902	1.03961	0.840868	1
16119:A>C	118	103	0.00276223	0.00267104	1.03414	0.966988	0.860585	1
8912:T>C	631	725	0.000825546	0.000817306	1.01008	0.990018	0.896375	1
15219:T>C	132	93	0.00135957	0.00132996	1.02227	0.978219	0.90864	1
13788:C>A	548	641	0.00117302	0.0011771	0.996534	1.00348	0.966355	1
13803:C>A	545	637	0.0016204	0.00161504	1.00332	0.996694	0.968005	1
16113:A>C	123	105	0.00277041	0.00275128	1.00696	0.993093	0.970641	1
