## Supplementary material for "Single-Mitochondrion Sequencing Uncovers Distinct Mutational Patterns and Heteroplasmy Landscape in Mouse Astrocytes and Neurons": Dataset S10

### Sheet: NUMTs
pos	ref	depth	=	A	C	G	T	del	is_overlapping_smito
1519	G	8	0	100	0	0	0	0	N
1579	T	49	0	0	100	0	0	0	N
1592	T	49	0	0	100	0	0	0	N
1626	T	59	15.2542	0	84.7458	0	0	0	N
1628	A	59	84.7458	0	0	15.2542	0	0	N
1635	C	59	84.7458	0	0	0	15.2542	0	N
1673	T	50	0	0	100	0	0	0	N
1791	A	50	0	0	0	100	0	0	N
1826	C	47	0	0	0	0	100	0	N
1841	C	39	0	0	0	0	100	0	N
1882	A	1	0	0	0	100	0	0	N
1915	C	2	0	100	0	0	0	0	N
1922	G	6	0	100	0	0	0	0	N
1950	C	6	0	0	0	0	100	0	N
1962	C	2	0	0	0	0	100	0	N
2000	T	4	0	100	0	0	0	0	N
2004	g	2	0	0	0	0	100	0	N
2029	g	10	0	100	0	0	0	0	N
2042	c	10	0	100	0	0	0	0	N
2086	c	7	0	0	0	0	100	0	N
2101	c	22	0	0	0	0	100	0	N
2384	G	4	0	100	0	0	0	0	N
2404	A	18	0	0	0	100	0	0	N
2426	A	14	0	0	0	100	0	0	N
2553	G	3	0	100	0	0	0	0	N
2591	A	18	0	0	0	0	100	0	N
2611	C	15	0	0	0	0	100	0	N
2615	T	15	0	0	100	0	0	0	Y
2649	C	12	0	0	0	0	100	0	Y
2675	T	2	0	100	0	0	0	0	Y
2702	c	6	0	0	0	0	100	0	Y
2716	c	4	0	0	0	100	0	0	N
3692	A	1	0	0	100	0	0	0	N
3720	T	28	96.4286	3.57143	0	0	0	0	N
3727	A	31	0	0	0	100	0	0	N
3755	T	9	77.7778	0	22.2222	0	0	0	N
3772	c	12	0	0	0	0	100	0	Y
3775	g	12	0	0	100	0	0	0	Y
4154	C	6	0	0	0	0	100	0	N
4184	A	1	0	0	0	0	100	0	N
4492	T	50	0	0	100	0	0	0	N
4516	T	50	0	100	0	0	0	0	N
4551	C	43	0	0	0	0	100	0	N
4581	A	35	0	0	0	100	0	0	N
4594	C	30	0	0	0	0	100	0	N
4624	T	35	0	0	100	0	0	0	N
4639	T	42	0	0	100	0	0	0	N
4672	C	26	0	0	0	0	100	0	N
4693	C	12	8.33333	0	0	0	91.6667	0	N
4694	T	12	0	0	91.6667	0	0	8.33333	N
4732	C	36	5.55556	0	0	0	94.4444	0	N
4739	C	36	94.4444	0	0	0	5.55556	0	N
4744	T	31	6.45161	0	93.5484	0	0	0	N
4756	C	31	93.5484	6.45161	0	0	0	0	N
4771	T	25	0	0	100	0	0	0	N
4774	A	28	0	0	100	0	0	0	N
4807	T	65	76.9231	0	23.0769	0	0	0	N
4840	T	66	75.7576	0	24.2424	0	0	0	N
4849	A	59	98.3051	0	0	1.69492	0	0	N
4904	A	86	0	0	0	100	0	0	N
4912	C	86	0	0	0	0	100	0	N
4947	C	85	0	0	0	0	100	0	N
4966	C	100	57	0	0	0	43	0	N
4973	G	100	93	7	0	0	0	0	N
4974	C	100	93	7	0	0	0	0	N
4998	C	120	83.3333	0	0	0	16.6667	0	N
5000	C	120	83.3333	16.6667	0	0	0	0	N
5029	A	118	15.2542	0	0	84.7458	0	0	N
5034	T	108	92.5926	3.7037	3.7037	0	0	0	N
5035	C	109	91.7431	0	0	0	8.25688	0	N
5040	T	120	16.6667	0	83.3333	0	0	0	N
5042	C	122	96.7213	3.27869	0	0	0	0	N
5067	T	137	98.5401	0	1.45985	0	0	0	N
5081	G	133	96.2406	3.7594	0	0	0	0	N
5086	C	132	75.7576	0	0	0	24.2424	0	N
5095	T	126	93.6508	0	6.34921	0	0	0	N
5105	T	119	94.1176	0	5.88235	0	0	0	N
5112	A	114	92.1053	0	7.89474	0	0	0	N
5114	G	110	93.6364	6.36364	0	0	0	0	N
5120	T	108	99.0741	0	0	0.925926	0	0	N
5123	G	108	99.0741	0.925926	0	0	0	0	N
5172	A	74	32.4324	0	0	2.7027	0	64.8649	N
5182	A	74	97.2973	0	0	0	2.7027	0	N
5204	A	56	98.2143	0	0	1.78571	0	0	N
5206	A	52	96.1538	0	0	3.84615	0	0	N
5316	G	54	92.5926	7.40741	0	0	0	0	N
5381	C	33	0	100	0	0	0	0	N
5387	A	33	0	0	0	100	0	0	N
5414	G	33	0	100	0	0	0	0	N
5512	C	50	0	0	0	0	100	0	N
5541	C	52	96.1538	0	0	0	3.84615	0	N
5544	A	52	96.1538	0	0	3.84615	0	0	N
5552	T	52	3.84615	0	96.1538	0	0	0	N
5640	C	50	0	0	0	0	100	0	N
5663	C	54	92.5926	0	0	0	7.40741	0	N
5687	A	54	92.5926	0	0	0	7.40741	0	N
5789	A	39	0	0	0	100	0	0	N
5795	A	39	0	0	0	100	0	0	N
5828	T	20	0	0	100	0	0	0	N
5846	C	29	0	0	0	0	100	0	N
5861	G	31	0	100	0	0	0	0	N
5909	G	50	0	0	0	0	100	0	N
5930	G	50	0	100	0	0	0	0	N
6023	G	21	0	100	0	0	0	0	N
6026	T	18	0	0	100	0	0	0	N
6044	G	19	0	94.7368	0	0	5.26316	0	N
6047	C	34	38.2353	0	0	0	61.7647	0	N
6068	C	57	77.193	0	0	0	22.807	0	N
6086	T	51	98.0392	0	1.96078	0	0	0	N
6164	T	50	0	0	100	0	0	0	N
6173	T	50	0	0	100	0	0	0	N
6218	A	52	5.76923	0	0	94.2308	0	0	N
6231	C	53	7.54717	0	0	0	92.4528	0	N
6251	C	54	92.5926	0	0	0	7.40741	0	N
6258	A	54	92.5926	0	0	7.40741	0	0	N
6281	C	56	89.2857	10.7143	0	0	0	0	N
6317	T	92	0	100	0	0	0	0	N
6350	C	80	0	0	0	0	100	0	N
6368	A	58	79.3103	0	0	20.6897	0	0	N
6383	T	46	0	0	100	0	0	0	N
6393	A	50	92	0	0	0	8	0	N
6399	T	56	17.8571	0	82.1429	0	0	0	N
6461	C	100	50	0	0	0	50	0	Y
6484	T	104	96.1538	3.84615	0	0	0	0	Y
6485	G	105	95.2381	4.7619	0	0	0	0	N
6506	T	112	76.7857	0	23.2143	0	0	0	N
6507	G	113	76.9912	23.0088	0	0	0	0	Y
6536	C	115	70.4348	0	0	0	29.5652	0	Y
6540	C	115	76.5217	0	0	0	23.4783	0	Y
6545	T	115	80.8696	0	19.1304	0	0	0	Y
6578	A	92	54.3478	0	0	45.6522	0	0	N
6587	A	98	57.1429	0	0	42.8571	0	0	N
6593	C	104	88.4615	0	0	0	11.5385	0	N
6620	G	114	43.8596	56.1404	0	0	0	0	N
6644	C	110	90.9091	0	0	0	9.09091	0	N
6653	C	110	90.9091	9.09091	0	0	0	0	N
6661	A	118	57.6271	0	42.3729	0	0	0	N
6671	C	117	42.735	0	0	0	57.265	0	N
6704	T	108	92.5926	0	0	7.40741	0	0	N
6711	C	101	99.0099	0	0	0	0.990099	0	N
6785	G	100	50	50	0	0	0	0	N
6791	T	100	50	0	50	0	0	0	N
6833	T	100	50	0	50	0	0	0	N
7037	C	100	50	0	0	0	50	0	N
7069	G	100	50	50	0	0	0	0	N
7243	T	100	50	0	50	0	0	0	N
7267	T	100	50	0	50	0	0	0	N
7303	T	100	50	0	0	50	0	0	N
7417	G	100	50	50	0	0	0	0	N
7450	A	51	98.0392	0	1.96078	0	0	0	N
7513	C	62	80.6452	19.3548	0	0	0	0	N
7534	C	83	60.241	0	0	0	39.759	0	N
7547	C	98	97.9592	0	0	0	2.04082	0	N
7582	G	132	75.7576	24.2424	0	0	0	0	Y
7606	A	90	70	0	0	30	0	0	Y
7609	T	87	88.5057	0	11.4943	0	0	0	N
7618	T	77	64.9351	0	35.0649	0	0	0	N
7633	G	77	64.9351	35.0649	0	0	0	0	Y
7700	C	51	98.0392	1.96078	0	0	0	0	N
7911	C	54	92.5926	7.40741	0	0	0	0	N
7923	T	54	92.5926	0	7.40741	0	0	0	N
7950	A	54	92.5926	0	0	0	7.40741	0	N
8325	T	52	96.1538	0	3.84615	0	0	0	N
8329	A	56	89.2857	0	10.7143	0	0	0	N
8385	A	71	70.4225	0	0	0	29.5775	0	N
8401	C	55	90.9091	0	0	0	9.09091	0	N
8427	A	61	81.9672	0	18.0328	0	0	0	N
8448	C	63	79.3651	0	0	0	20.6349	0	N
8467	T	64	78.125	0	21.875	0	0	0	N
8487	A	82	60.9756	0	39.0244	0	0	0	N
8527	A	85	58.8235	0	0	41.1765	0	0	N
8538	T	74	67.5676	0	32.4324	0	0	0	N
8639	T	54	92.5926	7.40741	0	0	0	0	N
8643	C	53	94.3396	0	0	0	5.66038	0	N
8648	T	51	98.0392	0	1.96078	0	0	0	N
9221	A	54	92.5926	0	0	0	7.40741	0	N
9242	A	54	92.5926	0	0	0	7.40741	0	N
9252	A	53	94.3396	0	0	5.66038	0	0	N
9395	C	56	89.2857	0	0	0	10.7143	0	Y
9404	A	65	76.9231	0	0	0	23.0769	0	Y
9441	T	52	96.1538	3.84615	0	0	0	0	N
9461	T	50	0	0	100	0	0	0	Y
9820	T	51	94.1176	5.88235	0	0	0	0	N
9829	T	50	96	4	0	0	0	0	N
11043	C	1	0	0	0	0	100	0	N
11369	T	6	0	0	100	0	0	0	N
11402	T	10	0	0	100	0	0	0	N
11643	C	1	0	100	0	0	0	0	N
11678	T	2	0	0	100	0	0	0	N
11685	A	2	0	0	0	100	0	0	N
11686	T	2	0	100	0	0	0	0	N
11721	G	9	0	100	0	0	0	0	N
11727	A	8	0	0	100	0	0	0	N
12108	C	1	0	0	0	0	100	0	N
12116	G	1	0	100	0	0	0	0	N
12291	T	12	0	0	100	0	0	0	N
12300	G	12	0	100	0	0	0	0	N
12476	A	22	0	0	0	100	0	0	N
12512	T	9	22.2222	0	77.7778	0	0	0	N
12515	C	5	20	0	0	0	80	0	N
12542	G	6	0	100	0	0	0	0	N
12573	C	41	90.2439	0	0	0	9.7561	0	N
12575	T	43	0	100	0	0	0	0	N
12607	C	56	87.5	12.5	0	0	0	0	N
12617	T	46	84.7826	0	15.2174	0	0	0	N
12645	A	8	0	0	0	100	0	0	N
12647	T	6	0	0	100	0	0	0	N
12686	G	1	0	100	0	0	0	0	N
12689	G	1	0	100	0	0	0	0	N
12695	A	1	0	0	0	100	0	0	N
12708	C	1	0	0	0	0	100	0	N
12719	C	12	0	0	0	0	100	0	N
12752	T	69	0	0	100	0	0	0	N
12755	A	75	62.6667	0	0	37.3333	0	0	N
12797	C	88	56.8182	0	0	0	43.1818	0	N
12806	C	80	62.5	37.5	0	0	0	0	N
12835	T	69	0	0	100	0	0	0	N
12848	A	68	0	0	100	0	0	0	Y
12890	A	47	0	0	0	100	0	0	Y
12905	G	62	0	100	0	0	0	0	Y
12921	C	78	60.2564	0	0	0	39.7436	0	N
12957	G	100	50	50	0	0	0	0	N
12984	G	67	61.194	38.806	0	0	0	0	N
13004	G	27	0	100	0	0	0	0	N
13014	C	11	0	0	0	0	100	0	N
13046	G	43	0	100	0	0	0	0	N
13055	C	61	0	0	0	0	100	0	N
13107	C	100	50	0	0	0	50	0	N
13142	C	36	52.7778	0	0	0	47.2222	0	N
13151	T	12	66.6667	0	33.3333	0	0	0	N
13154	T	4	0	0	100	0	0	0	N
13168	G	16	0	100	0	0	0	0	N
13172	T	20	0	0	100	0	0	0	N
13206	A	63	77.7778	0	0	22.2222	0	0	N
13215	A	64	78.125	0	0	21.875	0	0	N
13238	A	44	0	0	0	100	0	0	N
13272	C	14	0	0	0	0	100	0	N
13282	A	4	0	0	0	100	0	0	N
13334	T	8	75	0	25	0	0	0	N
13343	C	26	84.6154	3.84615	0	0	0	11.5385	N
13344	C	29	75.8621	0	0	0	24.1379	0	N
13349	T	41	56.0976	0	43.9024	0	0	0	N
13351	C	47	29.7872	0	0	0	70.2128	0	N
13367	C	79	67.0886	0	0	0	32.9114	0	N
13389	C	70	68.5714	0	0	0	31.4286	0	N
13401	G	39	97.4359	0	0	0	2.5641	0	N
13406	G	4	0	100	0	0	0	0	N
13409	C	1	0	0	0	0	100	0	N
13448	T	4	0	0	100	0	0	0	N
13467	T	5	0	0	100	0	0	0	N
13490	A	10	0	0	0	100	0	0	N
13499	G	11	0	100	0	0	0	0	N
13526	C	3	0	0	0	0	100	0	N
13542	T	1	0	0	100	0	0	0	N
13570	G	4	0	100	0	0	0	0	N
13574	A	8	0	0	0	100	0	0	N
13612	T	43	0	0	100	0	0	0	N
13651	C	20	0	0	0	0	100	0	N
13666	C	3	0	0	0	0	100	0	N
13668	A	1	0	0	0	100	0	0	N
13702	C	13	0	0	0	0	100	0	N
13713	A	13	0	0	0	100	0	0	N
13813	T	3	0	0	100	0	0	0	Y
13816	G	3	0	100	0	0	0	0	Y
13840	T	18	0	0	100	0	0	0	Y
13855	A	15	0	0	0	100	0	0	N
13882	C	22	0	0	0	0	100	0	N
13887	C	27	0	0	0	0	100	0	N
13927	T	45	0	0	100	0	0	0	N
13955	C	50	0	0	0	0	100	0	N
13995	T	50	0	0	100	0	0	0	N
14023	A	50	0	0	0	100	0	0	N
14047	T	50	0	0	100	0	0	0	N
14141	C	16	0	0	0	0	100	0	N
14145	A	12	0	0	0	100	0	0	N
14158	G	14	0	100	0	0	0	0	N
14168	C	16	0	0	0	0	100	0	N
14205	C	9	0	0	0	0	100	0	N
14210	T	4	0	0	100	0	0	0	N
14252	T	4	0	0	100	0	0	0	N
14259	G	4	0	100	0	0	0	0	N
14309	C	13	0	0	0	0	100	0	N
14318	T	13	0	0	100	0	0	0	N
14351	T	31	0	0	100	0	0	0	N
14354	T	34	0	0	100	0	0	0	N
14399	C	50	0	0	0	0	100	0	N
14447	C	2	0	100	0	0	0	0	N
14448	T	1	0	100	0	0	0	0	N
14504	G	9	0	100	0	0	0	0	N
14513	C	9	0	0	0	0	100	0	N
14537	C	8	0	0	0	0	100	0	N
14540	C	8	0	0	0	0	100	0	N
14609	T	11	0	0	100	0	0	0	N
14642	G	24	0	100	0	0	0	0	N
14663	C	4	0	0	0	0	100	0	N
14669	G	1	0	100	0	0	0	0	N
14684	T	8	0	0	100	0	0	0	N
14708	T	2	0	0	100	0	0	0	N
14735	C	4	0	0	0	0	100	0	N
14747	C	4	0	0	0	0	100	0	N
14867	C	6	0	0	0	0	100	0	N
14883	C	12	0	0	0	0	100	0	N
14912	C	6	0	0	0	0	100	0	N
14942	C	7	0	100	0	0	0	0	N
14954	C	16	0	0	0	0	100	0	N
14981	C	12	0	0	0	0	100	0	N
15024	T	5	0	0	100	0	0	0	N
15029	C	5	0	0	0	100	0	0	N
15068	T	37	0	0	100	0	0	0	N
15071	C	40	0	0	0	0	100	0	N
15113	T	30	0	0	100	0	0	0	N
15134	C	10	0	0	0	0	100	0	N
15143	T	1	0	0	0	100	0	0	N
15152	C	1	0	0	0	0	100	0	N
15164	C	2	0	0	0	0	100	0	N
15201	C	46	0	0	0	0	100	0	Y
15236	T	14	92.8571	0	7.14286	0	0	0	N
15239	T	14	78.5714	0	21.4286	0	0	0	N
15260	C	38	0	0	0	0	100	0	Y
15273	C	51	86.2745	0	0	0	13.7255	0	Y
15299	T	77	64.9351	35.0649	0	0	0	0	N
15311	T	74	54.0541	0	45.9459	0	0	0	N
15314	G	71	47.8873	52.1127	0	0	0	0	N
15338	T	21	90.4762	0	0	9.52381	0	0	N
15383	C	19	0	0	0	0	100	0	N
15399	G	24	0	100	0	0	0	0	N
15400	T	24	91.6667	0	8.33333	0	0	0	N
15631	A	6	0	0	0	0	100	0	N
15632	C	6	0	100	0	0	0	0	N
15642	C	18	61.1111	0	0	38.8889	0	0	N
15643	T	20	95	0	5	0	0	0	N
15644	C	31	96.7742	0	0	0	3.22581	0	N
15649	C	70	80	0	0	0	20	0	N
15653	C	88	77.2727	0	0	0	22.7273	0	N
15657	T	104	89.4231	0	10.5769	0	0	0	N
15662	A	124	96.7742	0	3.22581	0	0	0	N
15669	T	152	80.2632	0	19.7368	0	0	0	N
15671	C	158	96.8354	0	0	0	3.16456	0	N
15672	C	162	75.9259	24.0741	0	0	0	0	N
15674	A	175	99.4286	0	0	0.571429	0	0	N
15678	G	188	70.2128	0	0	0	29.7872	0	N
15681	C	192	79.1667	0	0	0	20.8333	0	N
15685	T	201	99.005	0	0	0.995025	0	0	N
15686	A	202	96.5347	0	0	0	3.46535	0	N
15687	A	204	98.5294	0	0	1.47059	0	0	N
15696	C	215	98.6047	0	0	0	1.39535	0	N
15701	G	211	90.5213	9.47867	0	0	0	0	N
15712	A	211	84.8341	0	15.1659	0	0	0	N
15716	C	197	74.6193	0	0	0	25.3807	0	N
15727	G	191	99.4764	0.52356	0	0	0	0	N
15738	C	173	72.8324	0	0	0	27.1676	0	N
15739	G	171	78.3626	21.6374	0	0	0	0	N
15753	A	145	51.7241	0	15.8621	32.4138	0	0	N
15765	A	138	98.5507	0	0	0	1.44928	0	N
15766	G	139	97.8417	0	0	0	2.15827	0	N
15771	A	131	76.3359	0	11.4504	0	12.2137	0	N
15772	C	138	82.6087	17.3913	0	0	0	0	N
15784	C	178	97.7528	0	0	0	2.24719	0	N
15795	T	180	97.7778	0	2.22222	0	0	0	N
15813	C	170	72.3529	0	0	0	27.6471	0	N
15815	A	163	93.2515	0	6.74847	0	0	0	N
15820	G	146	84.9315	15.0685	0	0	0	0	N
15826	G	124	92.7419	7.25806	0	0	0	0	N
15833	C	109	92.6606	0	0	0	7.33945	0	N
15836	T	103	97.0874	0	2.91262	0	0	0	N
15837	C	102	96.0784	0	0	0	3.92157	0	N
15864	T	84	59.5238	40.4762	0	0	0	0	N
15866	G	86	58.1395	41.8605	0	0	0	0	N
15872	A	112	96.4286	0	0	3.57143	0	0	N
15875	C	119	96.6387	0	0	0	3.36134	0	N
15884	A	137	91.9708	0	8.0292	0	0	0	N
15885	C	139	92.0863	7.91367	0	0	0	0	N
15907	C	121	96.6942	3.30579	0	0	0	0	N
15916	T	90	97.7778	1.11111	0	0	0	1.11111	N
15917	C	75	14.6667	0	0	0	80	5.33333	N
15922	T	60	95	5	0	0	0	0	N
15931	C	52	96.1538	1.92308	0	0	1.92308	0	N
15976	A	111	65.7658	0	34.2342	0	0	0	N
15986	C	91	85.7143	14.2857	0	0	0	0	N
15992	C	74	94.5946	0	0	0	5.40541	0	N
15996	G	62	70.9677	0	29.0323	0	0	0	N
